# A cross-species analysis of neuroanatomical covariance sex differences in humans and mice

**DOI:** 10.1101/2024.11.05.622111

**Authors:** Linh Pham, Elisa Guma, Jacob Ellegood, Jason P. Lerch, Armin Raznahan

## Abstract

Structural covariance in brain anatomy is thought to reflect inter-regional sharing of developmental influences - although this hypothesis has proved hard to causally test. Here, we use neuroimaging in humans and mice to study sex-differences in anatomical covariance - asking if regions that have developed shared sex differences in volume also show shared sex differences in volume covariance. This study design illuminates both the biology of sex-differences and theoretical models for anatomical covariance – benefitting from tests of inter-species convergence. We find that volumetric structural covariance is stronger in adult females compared to adult males for both wild-type mice and healthy human subjects: 98% of all comparisons with statistically significant covariance sex differences in mice are female-biased, while 76% of all such comparisons are female-biased in humans (q < 0.05). In both species, a region’s covariance and volumetric sex-biases have weak inverse relationships to each other: volumetrically male-biased regions contain more female-biased covariations, while volumetrically female-biased regions have more male-biased covariations (mice: r = -0.185, p = 0.002; humans: r = -0.189, p = 0.001). Our results identify a conserved tendency for females to show stronger neuroanatomical covariance than males, evident across species, which suggests that stronger structural covariance in females could be an evolutionarily conserved feature that is partially related to volumetric alterations through sex.

**SIGNIFICANCE STATEMENT:** Structural covariance is a potent readout of coordinated brain development, but hard to probe experimentally. We use sex differences as a naturally occurring test for developmental theories of structural covariance – adopting a cross-species approach for validation and translational benefit. Brain MRI reveals two conserved features of anatomical covariance across humans and mice: (i) tighter inter-regional coordination of brain development in females as evidenced by stronger volume covariance; (ii) a tendency for female-biased covariance to involve regions that are smaller in females – suggesting a previously unknown counterbalancing between these two distinct modes of sex-biased brain organization. These findings advance understanding of coordinated brain development and sex difference in a cross-species framework – facilitating future translational research on both topics.
