## Extended Table 3-1 for "A cross-species analysis of neuroanatomical covariance sex differences in humans and mice"

### Sheet: Extended Table 3-1
Region	meanCov_signed	meanCov_absolute
left Cortical subplate-other	-0.0779732	0.0967085
right Cortical subplate-other	-0.0505681	0.0808562
left Claustrum-other	-0.0554756	0.0861983
right Claustrum-other	-0.0241246	0.0835303
left Claustrum: dorsal part	0.00121825	0.0633411
right Claustrum: dorsal part	0.00293891	0.0652283
left Claustrum: ventral part	0.0114759	0.0593853
right Claustrum: ventral part	-0.00122222	0.0624805
left Dorsal nucleus of the endopiriform	-0.0488923	0.0727809
right Dorsal nucleus of the endopiriform	-0.0166038	0.0636905
left Intermediate nucleus of the endopiriform claustrum	-0.0949586	0.100917
right Intermediate nucleus of the endopiriform claustrum	-0.0162467	0.0572793
left Endopiriform nucleus, ventral part	-0.0812827	0.094039
right Endopiriform nucleus, ventral part	0.0221742	0.0644939
left Olfactory areas-other	-0.0537645	0.0656826
right Olfactory areas-other	-0.0747849	0.0843287
left Postpiriform transition area	-0.0831353	0.0946549
right Postpiriform transition area	-0.0547282	0.0732307
left Cortex-amygdala transition zones	0.0115392	0.0712459
right Cortex-amygdala transition zones	0.0262427	0.072547
left Piriform cortex	-0.042431	0.0753325
right Piriform cortex	0.00971103	0.0587118
left Taenia tecta, dorsal part	-0.117751	0.122064
right Taenia tecta, dorsal part	-0.0754045	0.0867587
left Taenia tecta, ventral part	-0.0493984	0.0722756
right Taenia tecta, ventral part	-0.105232	0.121137
left Cortical amygdalar area, posterior part, lateral zone	-0.0378358	0.0692633
right Cortical amygdalar area, posterior part, lateral zone	-0.0322603	0.0800533
left Cortical amygdalar area, posterior part, medial zone	0.0287362	0.0619155
right Cortical amygdalar area, posterior part, medial zone	-0.0478434	0.0688916
left Piriform-amygdalar area	-0.0740644	0.091839
right Piriform-amygdalar area	-0.0740388	0.0887163
left Main olfactory bulb, glomerular layer	-0.0647963	0.0740593
right Main olfactory bulb, glomerular layer	-0.0338429	0.0588427
left Main olfactory bulb, outer plexiform layer	-0.0485079	0.0674611
right Main olfactory bulb, outer plexiform layer	-0.0139159	0.0599244
left Main olfactory bulb, mitral layer	-0.0732414	0.0929315
right Main olfactory bulb, mitral layer	-0.0321018	0.0682929
left Main olfactory bulb, inner plexiform layer	-0.0650619	0.0898785
right Main olfactory bulb, inner plexiform layer	-0.0344985	0.068412
left Main olfactory bulb, granule layer	-0.0177061	0.0636467
right Main olfactory bulb, granule layer	-0.0413552	0.073676
left Accessory olfactory bulb, glomerular layer	-0.0368994	0.0652764
right Accessory olfactory bulb, glomerular layer	-0.0698244	0.0849961
left Accessory olfactory bulb, granular layer	-0.0268482	0.0690783
right Accessory olfactory bulb, granular layer	-0.0530737	0.0813471
left Anterior olfactory nucleus	-0.0845185	0.0913374
right Anterior olfactory nucleus	-0.0732077	0.0927191
left pre-para subiculum	-0.0550216	0.0730305
right pre-para subiculum	0.0103736	0.057696
left subiculum	-0.0668289	0.0797422
right subiculum	-0.0498966	0.068733
left Entorhinal area, medial part, dorsal zone	-0.0577954	0.0788605
right Entorhinal area, medial part, dorsal zone	-0.0132294	0.0587688
left Dorsal intermediate entorhinal cortex	-0.130464	0.135541
right Dorsal intermediate entorhinal cortex	0.00684184	0.0576677
left Dorsolateral entorhinal cortex	-0.0459536	0.0678552
right Dorsolateral entorhinal cortex	-0.0995511	0.107286
left Ventral intermediate entorhinal cortex	-0.093383	0.10249
right Ventral intermediate entorhinal cortex	0.0165625	0.0594331
left Entorhinal area, medial part, ventral zone	-0.118919	0.123054
right Entorhinal area, medial part, ventral zone	-0.0483225	0.0682879
left Field CA1, stratum oriens	-0.0643918	0.0781651
right Field CA1, stratum oriens	-0.0819375	0.0901888
left Field CA1, stratum lacunosum-moleculare	-0.0520184	0.075413
right Field CA1, stratum lacunosum-moleculare	-0.0146303	0.0541577
left Field CA1, stratum radiatum	-0.0665665	0.0835041
right Field CA1, stratum radiatum	-0.00750278	0.0505894
left Field CA1, pyramidal layer	-0.0566769	0.0710309
right Field CA1, pyramidal layer	-0.0822428	0.0893298
left Field CA2, pyramidal layer	-0.0613247	0.0782504
right Field CA2, pyramidal layer	-0.075392	0.0875993
left Field CA2, stratum oriens	-0.0166037	0.063411
right Field CA2, stratum oriens	-0.0726399	0.0868889
left Field CA2, stratum radiatum	-0.0714576	0.095786
right Field CA2, stratum radiatum	-0.0470518	0.0705559
left CA3Py Inner	-0.0918236	0.102928
right CA3Py Inner	-0.0824445	0.0961663
left CA3Py Outer	-0.100982	0.109847
right CA3Py Outer	-0.0937118	0.106104
left Field CA3, stratum oriens	-0.0737727	0.0913981
right Field CA3, stratum oriens	-0.0660407	0.0938763
left Field CA3, stratum radiatum	-0.0356925	0.0660654
right Field CA3, stratum radiatum	-0.0223125	0.0617211
left Field CA3, stratum lucidum	-0.0488936	0.0779978
right Field CA3, stratum lucidum	-0.0679833	0.0859033
left Dentate gyrus, molecular layer	-0.0698117	0.0789481
right Dentate gyrus, molecular layer	-0.0360398	0.0661094
left GrDG	-0.0890175	0.0964969
right GrDG	-0.0465282	0.0709364
left PoDG	-0.0807113	0.0909506
right PoDG	-0.0574208	0.0780084
left Cingulate cortex: area 24a	-0.0206999	0.0651385
right Cingulate cortex: area 24a	-0.0295107	0.067912
left Cingulate cortex: area 24a'	-0.021199	0.0601636
right Cingulate cortex: area 24a'	-0.0340746	0.0632194
left Cingulate cortex: area 24b	-0.0359206	0.0861433
right Cingulate cortex: area 24b	-0.000114	0.0664117
left Cingulate cortex: area 24b'	-0.0226154	0.0789619
right Cingulate cortex: area 24b'	-0.0225134	0.0721257
left Infralimbic area	-0.110628	0.120008
right Infralimbic area	-0.0808923	0.0972704
left Cingulate cortex: area 29a	-0.0314088	0.0669223
right Cingulate cortex: area 29a	-0.0147313	0.0614936
left Cingulate cortex: area 29b	-0.00749167	0.0658393
right Cingulate cortex: area 29b	-0.00717856	0.0655092
left Cingulate cortex: area 29c	-0.0733766	0.088037
right Cingulate cortex: area 29c	-0.00798232	0.0535956
left Retrosplenial area, dorsal part	-0.0408401	0.0661007
right Retrosplenial area, dorsal part	-0.011782	0.0563782
left Prelimbic area	9.32e-05	0.0670494
right Prelimbic area	-0.0197824	0.0644326
left Primary auditory area	-0.0282498	0.0633884
right Primary auditory area	-0.0346923	0.0619465
left Dorsal auditory area	-0.0160317	0.0579591
right Dorsal auditory area	-0.0391796	0.0672151
left Ventral auditory area	-0.0473707	0.0669993
right Ventral auditory area	-0.0330009	0.0659168
left Agranular insular area, dorsal part	0.0566669	0.0723782
right Agranular insular area, dorsal part	-0.0129072	0.0793235
left Ectorhinal cortex	-0.0387715	0.0707927
right Ectorhinal cortex	-0.0457932	0.0692137
left Insular region: not subdivided	-0.0130613	0.0599433
right Insular region: not subdivided	-0.00954259	0.0634482
left Frontal cortex: area 3	-0.0358259	0.0762749
right Frontal cortex: area 3	-0.00601562	0.0565727
left Primary motor cortex	-0.0443316	0.0714835
right Primary motor cortex	-0.0261368	0.0609718
left Secondary motor area	-0.0164085	0.0668993
right Secondary motor area	-0.0190639	0.0713945
left Frontal pole, cerebral cortex	0.0377639	0.0773024
right Frontal pole, cerebral cortex	-0.0384129	0.0779064
left Orbital area, lateral part	0.00734434	0.062992
right Orbital area, lateral part	-0.0333074	0.063632
left Orbital area, medial part	-0.0467264	0.0780727
right Orbital area, medial part	-0.0396477	0.0756824
left Orbital area, ventrolateral part	0.0188507	0.0629609
right Orbital area, ventrolateral part	-0.0640345	0.0825081
left Lateral parietal association cortex	-0.082761	0.10153
right Lateral parietal association cortex	-0.0889959	0.103478
left Medial parietal association cortex	-0.040281	0.0753323
right Medial parietal association cortex	-0.0490836	0.0969326
left Parietal cortex: posterior area: rostral part	-0.0646475	0.0777287
right Parietal cortex: posterior area: rostral part	-0.063191	0.0855502
left Secondary visual cortex: mediomedial area	0.0253258	0.0513438
right Secondary visual cortex: mediomedial area	-0.0306567	0.0626471
left Perirhinal area	-0.0368919	0.0678794
right Perirhinal area	-0.0776009	0.0910329
left Primary somatosensory area-other	-0.0445448	0.0748377
right Primary somatosensory area-other	-0.0323817	0.0677842
left Primary somatosensory area, barrel field	-0.0803753	0.0921471
right Primary somatosensory area, barrel field	-0.0354638	0.0668629
left Primary somatosensory cortex: dysgranular zone	-0.0971496	0.101087
right Primary somatosensory cortex: dysgranular zone	-0.0772817	0.0908649
left Primary somatosensory cortex: shoulder region	-0.0179224	0.0509822
right Primary somatosensory cortex: shoulder region	-0.0390833	0.0869063
left Primary somatosensory cortex: trunk region	-0.099887	0.105459
right Primary somatosensory cortex: trunk region	-0.0768824	0.0974696
left Primary somatosensory area, upper limb	-0.0439387	0.0698385
right Primary somatosensory area, upper limb	-0.0406976	0.0687933
left Primary somatosensory area, lower limb	-0.0114941	0.0503397
right Primary somatosensory area, lower limb	-0.00884191	0.0500122
left Primary somatosensory area, mouth	-0.125691	0.12881
right Primary somatosensory area, mouth	-0.0819294	0.0935188
left Primary somatosensory area, nose	-0.0320945	0.0675077
right Primary somatosensory area, nose	-0.0187632	0.0551866
left Supplemental somatosensory area	0.0223323	0.062547
right Supplemental somatosensory area	-0.00117687	0.0639931
left Temporal association areas	0.00688102	0.0542585
right Temporal association areas	-0.00921789	0.0616246
left Primary visual area	-0.0624322	0.0763397
right Primary visual area	-0.0151909	0.0611938
left Lateral visual area	-0.053911	0.0728327
right Lateral visual area	0.00656736	0.059092
left posteromedial visual area	0.000847	0.0622275
right posteromedial visual area	0.0211986	0.0589076
left Anterolateral visual area	-0.0431968	0.0604801
right Anterolateral visual area	-0.021543	0.0594881
left Anteromedial visual area	0.0146924	0.0574074
right Anteromedial visual area	0.00814156	0.0691109
left Pallidum, ventral region	-0.0624647	0.07841
right Pallidum, ventral region	-0.0569117	0.0763741
left Bed nuclei of the stria terminalis	-0.0487799	0.0793823
right Bed nuclei of the stria terminalis	-0.0422994	0.0727347
left Pallidum, dorsal region	-0.0342734	0.0690259
right Pallidum, dorsal region	-0.0515989	0.0718925
left Medial septal complex	-0.0756167	0.0882995
right Medial septal complex	-0.0546832	0.0781379
left Fundus of striatum	-0.0911969	0.0997218
right Fundus of striatum	-0.0262948	0.0648766
left Nucleus accumbens	-0.0703854	0.0875791
right Nucleus accumbens	-0.044607	0.0760418
left Olfactory tubercle	0.048066	0.0814555
right Olfactory tubercle	0.0276266	0.073479
left Lateral septal complex	-0.0906361	0.0992966
right Lateral septal complex	-0.069844	0.085744
left Caudoputamen	-0.0688859	0.0819325
right Caudoputamen	-0.0552591	0.0727896
left Medial amygdalar nucleus	-0.0796392	0.0911299
right Medial amygdalar nucleus	-0.0238213	0.0676696
left Inferior colliculus	-0.0481151	0.079569
right Inferior colliculus	-0.0456943	0.0736174
left Superior colliculus, sensory related	-0.0242593	0.0697966
right Superior colliculus, sensory related	-0.0261747	0.0690907
Interpeduncular nucleus	-0.0963281	0.106318
Midbrain-other	-0.0293171	0.0701995
Periaqueductal gray	-0.0404743	0.0761578
left Cuneate nucleus	-0.0851991	0.10801
right Cuneate nucleus	-0.132684	0.141916
left Inferior olivary complex	-0.0407015	0.0837081
right Inferior olivary complex	-0.0480705	0.0808123
Medulla-other	-0.0702997	0.0868131
Pons-other	-0.0459129	0.0788846
left Pontine reticular nucleus	-0.0329387	0.0697227
right Pontine reticular nucleus	-0.0367022	0.0746581
left Superior olivary complex	-0.0779302	0.0913802
right Superior olivary complex	-0.0671931	0.0850118
left Hypothalamus-other	-0.0393181	0.0711119
right Hypothalamus-other	-0.0572817	0.0795274
left Mammillary body	-0.101228	0.115003
right Mammillary body	-0.0504996	0.0864394
left Medial preoptic nucleus	-0.0106156	0.0635385
right Medial preoptic nucleus	-0.0451628	0.072971
left Thalamus	-0.0202282	0.0627597
right Thalamus	-0.0291843	0.0641555
Lingula (I)	-0.05444	0.078875
Central lobule	-0.0638063	0.0849816
Culmen-other	-0.0895915	0.101684
left Lobules IV-V	-0.0615036	0.0762984
right Lobules IV-V	-0.0340038	0.071755
Declive (VI)	0.0248826	0.0736518
Folium-tuber vermis (VII)	0.0113088	0.073245
Pyramus (VIII)	-0.0700479	0.0859248
Uvula (IX)	-0.0671482	0.0880355
Nodulus (X)	-0.0370134	0.0743466
left Simple lobule	-0.0516175	0.0884596
right Simple lobule	-0.0187062	0.0756675
left Crus 1	-0.0518696	0.0783154
right Crus 1	-0.0242482	0.0620478
left Crus 2	-0.0212451	0.073846
right Crus 2	0.0156181	0.0848397
left Paramedian lobule	-0.0825596	0.0988885
right Paramedian lobule	0.0165262	0.0530312
left Copula pyramidis	-0.0649784	0.081367
right Copula pyramidis	-0.0191782	0.0536344
left Flocculus	-0.0336136	0.0659814
right Flocculus	-0.0496736	0.0661738
left Paraflocculus	-0.0710386	0.0895147
right Paraflocculus	-0.0805423	0.089245
left Dentate nucleus	-0.0649069	0.0882992
right Dentate nucleus	-0.0257041	0.0696309
left Interposed nucleus	-0.0526707	0.0734082
right Interposed nucleus	-0.0313043	0.0678768
left Fastigial nucleus	-0.0759071	0.0871059
right Fastigial nucleus	-0.0569698	0.0800623
