## Extended Table 3-2 for "A cross-species analysis of neuroanatomical covariance sex differences in humans and mice"

### Sheet: Extended Table 3-2
Region	meanCov_signed	meanCov_absolute
Primary_Visual_Cortex_L	0.0170632	0.067583
Medial_Superior_Temporal_Area_L	-0.0477076	0.0845345
Sixth_Visual_Area_L	0.0311255	0.0709209
Second_Visual_Area_L	0.0203527	0.0716021
Third_Visual_Area_L	-0.0167974	0.0752651
Fourth_Visual_Area_L	-0.00996157	0.0694311
Eighth_Visual_Area_L	-0.0470217	0.0902122
Primary_Motor_Cortex_L	-0.0309145	0.075557
Primary_Sensory_Cortex_L	-0.00236333	0.0650872
Frontal_Eye_Fields_L	-0.0145418	0.073095
Premotor_Eye_Field_L	-0.0150534	0.0803491
Area_55b_L	-0.0235456	0.0711132
Area_V3A_L	-0.022533	0.0678486
RetroSplenial_Complex_L	-0.036107	0.0787339
Parieto-Occipital_Sulcus_Area_2_L	-0.0024836	0.0616203
Seventh_Visual_Area_L	-0.0449291	0.0781068
IntraParietal_Sulcus_Area_1_L	-0.0686987	0.0854326
Fusiform_Face_Complex_L	-0.0778742	0.0933063
Area_V3B_L	-0.0385401	0.0729516
Area_Lateral_Occipital_1_L	0.0204336	0.0726275
Area_Lateral_Occipital_2_L	-0.0331963	0.0765091
Posterior_InferoTemporal_complex_L	-0.0230379	0.0694708
Middle_Temporal_Area_L	-0.0120604	0.0652327
Primary_Auditory_Cortex_L	-0.0394046	0.0739183
PeriSylvian_Language_Area_L	-0.0277483	0.078523
Superior_Frontal_Language_Area_L	-0.00633645	0.0708757
PreCuneus_Visual_Area_L	-0.0407709	0.0764886
Superior_Temporal_Visual_Area_L	-0.032833	0.0811374
Medial_Area_7P_L	-0.0568999	0.0806504
Area_7m_L	-0.0458667	0.0771534
Parieto-Occipital_Sulcus_Area_1_L	0.0309931	0.0703501
Area_23d_L	-0.0116175	0.0721094
Area_ventral_23_a+b_L	-0.0225119	0.0645422
Area_dorsal_23_a+b_L	-0.0885258	0.105394
Area_31p_ventral_L	-0.0428442	0.0804414
Area_5m_L	0.0328314	0.0661237
Area_5m_ventral_L	-0.0139683	0.0776141
Area_23c_L	-0.0784508	0.0955278
Area_5L_L	-0.0321993	0.0697915
Dorsal_Area_24d_L	0.0135084	0.074361
Ventral_Area_24d_L	0.0119867	0.0647709
Lateral_Area_7A_L	-0.0392108	0.073577
Supplementary_and_Cingulate_Eye_Field_L	-0.00448253	0.0722896
Area_6m_anterior_L	-0.0528056	0.076795
Medial_Area_7A_L	-0.00558515	0.0641549
Lateral_Area_7P_L	-0.0417959	0.0747745
Area_7PC_L	0.00860631	0.0786725
Area_Lateral_IntraParietal_ventral_L	-0.0392077	0.0702466
Ventral_IntraParietal_Complex_L	-0.0646811	0.0846766
Medial_IntraParietal_Area_L	-0.01182	0.0810551
Area_1_L	-0.00256186	0.0680052
Area_2_L	-0.0312907	0.0737503
Area_3a_L	-0.0542095	0.0853891
Dorsal_area_6_L	-0.0160304	0.0638033
Area_6mp_L	0.0400327	0.0763023
Ventral_Area_6_L	-0.0550766	0.0837698
Area_Posterior_24_prime_L	-0.0827298	0.100519
Area_33_prime_L	-0.0356942	0.0733056
Anterior_24_prime_L	-0.041041	0.0704172
Area_p32_prime_L	0.0261949	0.0705547
Area_a24_L	-0.0685313	0.0840343
Area_dorsal_32_L	0.0337086	0.083802
Area_8BM_L	-0.0451496	0.0825907
Area_p32_L	0.117251	0.124986
Area_10r_L	-0.0793697	0.0932493
Area_47m_L	0.0198203	0.0744388
Area_8Av_L	-0.0342119	0.0681297
Area_8Ad_L	-0.00853835	0.0694473
Area_9_Middle_L	-0.0331689	0.0802449
Area_8B_Lateral_L	-0.0178606	0.0701166
Area_9_Posterior_L	0.0186186	0.0763661
Area_10d_L	0.0270415	0.0787703
Area_8C_L	-0.0247762	0.075996
Area_44_L	-0.0289405	0.0822297
Area_45_L	-0.0113195	0.072358
Area_47l_(47_lateral)_L	-0.0173582	0.071719
Area_anterior_47r_L	-0.00734862	0.0672138
Rostral_Area_6_L	-0.0516705	0.0817434
Area_IFJa_L	0.0150007	0.0777193
Area_IFJp_L	-0.0526261	0.0846674
Area_IFSp_L	-0.0440403	0.0809953
Area_IFSa_L	-0.0324167	0.0707894
Area_posterior_9-46v_L	-0.012119	0.0734018
Area_46_L	-0.0711706	0.095952
Area_anterior_9-46v_L	-0.00872455	0.0678839
Area_9-46d_L	-0.0532704	0.0803091
Area_9_anterior_L	0.0111365	0.0645012
Area_10v_L	0.003678	0.0740777
Area_anterior_10p_L	0.00898132	0.0644317
Polar_10p_L	0.000407	0.0773046
Area_11l_L	-0.0173347	0.0734935
Area_13l_L	-0.0203275	0.0671066
Orbital_Frontal_Complex_L	-0.0617469	0.0869307
Area_47s_L	-0.0217448	0.0739885
Area_Lateral_IntraParietal_dorsal_L	-0.00716006	0.0651876
Area_6_anterior_L	0.00740006	0.0673283
Inferior_6-8_Transitional_Area_L	0.0164102	0.0670867
Superior_6-8_Transitional_Area_L	-0.047218	0.0840702
Area_43_L	-0.0407504	0.0817417
Area_OP4-PV_L	-0.041887	0.083009
Area_OP1-SII_L	0.0169442	0.0797567
Area_OP2-3-VS_L	-0.00867874	0.0752209
Area_52_L	-0.103089	0.117607
RetroInsular_Cortex_L	-0.054018	0.0856246
Area_PFcm_L	-0.0291181	0.0756837
Posterior_Insular_Area_2_L	-0.00163121	0.0695171
Area_TA2_L	-0.0192241	0.0688354
Frontal_Opercular_Area_4_L	-0.00999429	0.0710204
Middle_Insular_Area_L	-0.037305	0.0776859
Pirform_Cortex_L	0.00573031	0.0664541
Anterior_Ventral_Insular_Area_L	-0.0727421	0.0944763
Anterior_Agranular_Insula_Complex_L	0.00916461	0.074222
Frontal_Opercular_Area_1_L	-0.0262477	0.0699779
Frontal_Opercular_Area_3_L	-0.045839	0.0778881
Frontal_Opercular_Area_2_L	0.00754913	0.0727782
Area_PFt_L	-0.0438663	0.0868099
Anterior_IntraParietal_Area_L	-0.0734071	0.0967122
Entorhinal_Cortex_L	0.0383134	0.0745082
PreSubiculum_L	-0.00563556	0.06962
ProStriate_Area_L	0.0569103	0.0857072
Perirhinal_Ectorhinal_Cortex_L	0.0789992	0.0997054
Area_STGa_L	-0.0215197	0.0752511
ParaBelt_Complex_L	0.00313035	0.0740313
Auditory_5_Complex_L	0.0362526	0.0761942
ParaHippocampal_Area_1_L	0.0377025	0.0729633
ParaHippocampal_Area_3_L	0.0150367	0.0661648
Area_STSd_anterior_L	0.0123766	0.0740482
Area_STSd_posterior_L	-0.0474534	0.0850954
Area_STSv_posterior_L	0.00344465	0.0688803
Area_TG_dorsal_L	-0.0336144	0.0723764
Area_TE1_anterior_L	-0.0569504	0.0863288
Area_TE1_posterior_L	-0.0257236	0.0728519
Area_TE2_anterior_L	-0.0071788	0.0666764
Area_TF_L	-0.00819905	0.0643965
Area_TE2_posterior_L	0.0142543	0.0689322
Area_PHT_L	-0.00893787	0.0675636
Area_PH_L	0.0121364	0.0738572
Area_TemporoParietoOccipital_Junction_1_L	-0.123913	0.130953
Area_TemporoParietoOccipital_Junction_2_L	-0.00616043	0.0673073
Area_TemporoParietoOccipital_Junction_3_L	-0.0623242	0.0833997
Dorsal_Transitional_Visual_Area_L	0.0128827	0.0655353
Area_PGp_L	-0.00946226	0.0635298
Area_IntraParietal_2_L	-0.0266293	0.0752675
Area_IntraParietal_1_L	-0.0538263	0.0879758
Area_IntraParietal_0_L	-0.0679081	0.0855979
Area_PF_Opercular_L	-0.042525	0.0804409
Area_PF_Complex_L	-0.0820519	0.102572
Area_PFm_Complex_L	-0.084824	0.100311
Area_PGi_L	-0.0068355	0.0650266
Area_PGs_L	-0.0492666	0.0764689
Area_V6A_L	-0.0109666	0.0615822
VentroMedial_Visual_Area_1_L	0.0198418	0.0666597
VentroMedial_Visual_Area_3_L	-0.055541	0.0811804
ParaHippocampal_Area_2_L	0.0288861	0.0720131
Area_V4t_L	0.0143684	0.0717669
Area_FST_L	-0.0403173	0.0780238
Area_V3CD_L	-0.0497879	0.0778699
Area_Lateral_Occipital_3_L	-0.0219569	0.0711037
VentroMedial_Visual_Area_2_L	-0.0683047	0.0877779
Area_31pd_L	-0.0369386	0.0769133
Area_31a_L	-0.037698	0.0799002
Ventral_Visual_Complex_L	-0.0467014	0.0799686
Area_25_L	-0.00710274	0.0680212
Area_s32_L	0.0275601	0.0713655
Posterior_OFC_Complex_L	0.00415836	0.0734053
Area_Posterior_Insular_1_L	-0.0684123	0.0900196
Insular_Granular_Complex_L	-0.0845665	0.100327
Area_Frontal_Opercular_5_L	-0.016725	0.0705919
Area_posterior_10p_L	-0.0110566	0.0638414
Area_posterior_47r_L	-0.0207182	0.0713642
Area_TG_Ventral_L	-0.0633652	0.0835711
Medial_Belt_Complex_L	0.0376653	0.0759866
Lateral_Belt_Complex_L	0.020587	0.0761962
Auditory_4_Complex_L	-0.0351571	0.0757158
Area_STSv_anterior_L	-0.0183045	0.0714048
Area_TE1_Middle_L	-0.0488414	0.0749378
Para-Insular_Area_L	-0.0229261	0.0651209
Area_anterior_32_prime_L	0.0292904	0.0854133
Area_posterior_24_L	-0.0729949	0.0895459
Primary_Visual_Cortex_R	-0.0149898	0.0661622
Medial_Superior_Temporal_Area_R	-0.0799003	0.0981307
Sixth_Visual_Area_R	0.00762207	0.0677047
Second_Visual_Area_R	-0.0166633	0.0647923
Third_Visual_Area_R	-0.00242127	0.0621837
Fourth_Visual_Area_R	-0.0315415	0.0725533
Eighth_Visual_Area_R	-0.0940485	0.102639
Primary_Motor_Cortex_R	-0.0337628	0.0776507
Primary_Sensory_Cortex_R	-0.00582551	0.0750383
Frontal_Eye_Fields_R	-0.0038755	0.071315
Premotor_Eye_Field_R	0.0385198	0.0823064
Area_55b_R	-0.00277583	0.0713005
Area_V3A_R	0.00566773	0.0615798
RetroSplenial_Complex_R	0.02362	0.0636534
Parieto-Occipital_Sulcus_Area_2_R	0.0384913	0.0796975
Seventh_Visual_Area_R	0.00389704	0.0624149
IntraParietal_Sulcus_Area_1_R	0.00824978	0.0657812
Fusiform_Face_Complex_R	-0.0591709	0.0802615
Area_V3B_R	-0.0118551	0.056348
Area_Lateral_Occipital_1_R	-0.0264929	0.0709421
Area_Lateral_Occipital_2_R	-0.00981155	0.0626131
Posterior_InferoTemporal_complex_R	-0.0502185	0.0823166
Middle_Temporal_Area_R	-0.066726	0.0885762
Primary_Auditory_Cortex_R	-0.0288535	0.0686005
PeriSylvian_Language_Area_R	0.0765609	0.0939139
Superior_Frontal_Language_Area_R	-0.0256107	0.075864
PreCuneus_Visual_Area_R	-0.00401994	0.0594664
Superior_Temporal_Visual_Area_R	0.0551789	0.0824841
Medial_Area_7P_R	0.0602555	0.0792749
Area_7m_R	0.0266409	0.0736137
Parieto-Occipital_Sulcus_Area_1_R	0.00704913	0.066657
Area_23d_R	-0.00239025	0.0699498
Area_ventral_23_a+b_R	-0.0143494	0.0612598
Area_dorsal_23_a+b_R	-0.00352699	0.06423
Area_31p_ventral_R	-0.0282156	0.0779596
Area_5m_R	0.0393494	0.0699824
Area_5m_ventral_R	-0.0346991	0.0724377
Area_23c_R	-0.0436231	0.0783969
Area_5L_R	-0.006056	0.0712714
Dorsal_Area_24d_R	0.0131436	0.0704102
Ventral_Area_24d_R	-0.0195496	0.0675444
Lateral_Area_7A_R	-0.0146655	0.0627302
Supplementary_and_Cingulate_Eye_Field_R	0.00933928	0.0724713
Area_6m_anterior_R	0.0301163	0.0729257
Medial_Area_7A_R	-0.0213793	0.0665832
Lateral_Area_7P_R	-0.0444998	0.0777046
Area_7PC_R	-0.00465014	0.0702673
Area_Lateral_IntraParietal_ventral_R	0.00256786	0.0688791
Ventral_IntraParietal_Complex_R	0.0337647	0.0731388
Medial_IntraParietal_Area_R	-0.0452195	0.0729063
Area_1_R	0.0248812	0.0805277
Area_2_R	-0.0657245	0.0829104
Area_3a_R	-0.0910688	0.108815
Dorsal_area_6_R	0.0148311	0.0714695
Area_6mp_R	0.025662	0.0761829
Ventral_Area_6_R	-0.0336178	0.0812773
Area_Posterior_24_prime_R	-0.0378862	0.0765754
Area_33_prime_R	-0.00371492	0.0683486
Anterior_24_prime_R	-0.0564444	0.0780679
Area_p32_prime_R	-0.0313502	0.0839814
Area_a24_R	-0.0468121	0.0852259
Area_dorsal_32_R	5.82e-06	0.0722249
Area_8BM_R	-0.031779	0.0712361
Area_p32_R	0.0430003	0.0750206
Area_10r_R	0.0423642	0.0777381
Area_47m_R	-0.0492296	0.0732091
Area_8Av_R	-0.0070538	0.0737192
Area_8Ad_R	-0.0171772	0.0676903
Area_9_Middle_R	0.00278254	0.0771215
Area_8B_Lateral_R	-0.0462148	0.084301
Area_9_Posterior_R	-7.05e-05	0.0684248
Area_10d_R	-0.0241156	0.074915
Area_8C_R	-0.0372298	0.0704374
Area_44_R	-0.0202729	0.074876
Area_45_R	-0.00578652	0.0690555
Area_47l_(47_lateral)_R	-0.0284681	0.0842405
Area_anterior_47r_R	-0.0381373	0.0784751
Rostral_Area_6_R	-0.0138536	0.089506
Area_IFJa_R	-0.0199425	0.0795188
Area_IFJp_R	-0.0063129	0.0761945
Area_IFSp_R	-0.0402739	0.0855648
Area_IFSa_R	-0.0120463	0.0656768
Area_posterior_9-46v_R	-0.0559918	0.0786721
Area_46_R	-0.0885876	0.099194
Area_anterior_9-46v_R	-0.0553227	0.0947587
Area_9-46d_R	-0.0577885	0.0834177
Area_9_anterior_R	-0.0726909	0.0982631
Area_10v_R	0.0307404	0.0691559
Area_anterior_10p_R	-0.00228922	0.0675672
Polar_10p_R	0.0527891	0.0817964
Area_11l_R	-0.00915036	0.0774514
Area_13l_R	-0.0319789	0.0673144
Orbital_Frontal_Complex_R	0.00153152	0.0692931
Area_47s_R	-0.0109512	0.0676121
Area_Lateral_IntraParietal_dorsal_R	0.033694	0.0762994
Area_6_anterior_R	0.0375276	0.073804
Inferior_6-8_Transitional_Area_R	0.00309559	0.0696049
Superior_6-8_Transitional_Area_R	0.0319355	0.0747509
Area_43_R	-0.0324277	0.0868471
Area_OP4-PV_R	-0.0340836	0.0743657
Area_OP1-SII_R	-0.0422364	0.0804473
Area_OP2-3-VS_R	-0.012492	0.0789361
Area_52_R	-0.152472	0.154189
RetroInsular_Cortex_R	-0.0310357	0.0784717
Area_PFcm_R	0.00380051	0.0732525
Posterior_Insular_Area_2_R	0.00963498	0.0728451
Area_TA2_R	0.0159298	0.0735818
Frontal_Opercular_Area_4_R	-0.027384	0.0700249
Middle_Insular_Area_R	-0.0660819	0.0877224
Pirform_Cortex_R	0.0260048	0.0754687
Anterior_Ventral_Insular_Area_R	-0.0635027	0.0955602
Anterior_Agranular_Insula_Complex_R	0.0141567	0.0743122
Frontal_Opercular_Area_1_R	0.0115817	0.0773246
Frontal_Opercular_Area_3_R	-0.077732	0.0954025
Frontal_Opercular_Area_2_R	-0.0702995	0.0912568
Area_PFt_R	0.0168918	0.070077
Anterior_IntraParietal_Area_R	0.0132013	0.0734806
Entorhinal_Cortex_R	0.0446222	0.0801737
PreSubiculum_R	-0.0885421	0.101284
ProStriate_Area_R	0.0677941	0.0882146
Perirhinal_Ectorhinal_Cortex_R	0.110453	0.12053
Area_STGa_R	0.0150845	0.0725111
ParaBelt_Complex_R	-0.00764173	0.0688503
Auditory_5_Complex_R	0.00190533	0.0672161
ParaHippocampal_Area_1_R	-0.0723973	0.0921582
ParaHippocampal_Area_3_R	0.0164466	0.0743956
Area_STSd_anterior_R	0.000976	0.0790719
Area_STSd_posterior_R	0.0270266	0.0784926
Area_STSv_posterior_R	0.0271805	0.080757
Area_TG_dorsal_R	0.0061715	0.0709007
Area_TE1_anterior_R	-0.00922657	0.066681
Area_TE1_posterior_R	-0.0678237	0.0933682
Area_TE2_anterior_R	0.0114248	0.0693729
Area_TF_R	0.0017318	0.0725962
Area_TE2_posterior_R	0.0636101	0.0894826
Area_PHT_R	-0.070083	0.0898859
Area_PH_R	-0.0932892	0.106537
Area_TemporoParietoOccipital_Junction_1_R	0.000879	0.0748089
Area_TemporoParietoOccipital_Junction_2_R	-0.0479725	0.0789306
Area_TemporoParietoOccipital_Junction_3_R	-0.0645021	0.0867774
Dorsal_Transitional_Visual_Area_R	0.0112424	0.0669342
Area_PGp_R	-0.106139	0.114643
Area_IntraParietal_2_R	-0.0228669	0.0729929
Area_IntraParietal_1_R	-0.0183709	0.0759789
Area_IntraParietal_0_R	-0.109681	0.117027
Area_PF_Opercular_R	-0.0396038	0.0749441
Area_PF_Complex_R	-0.0229391	0.0753619
Area_PFm_Complex_R	0.0154698	0.0683366
Area_PGi_R	-0.0786344	0.0970893
Area_PGs_R	-0.0635902	0.0813211
Area_V6A_R	0.0141385	0.0630819
VentroMedial_Visual_Area_1_R	0.00910563	0.0600465
VentroMedial_Visual_Area_3_R	-0.0158741	0.0709181
ParaHippocampal_Area_2_R	-0.0182218	0.0844665
Area_V4t_R	-0.0676195	0.0967111
Area_FST_R	-0.0600186	0.087725
Area_V3CD_R	-0.0228858	0.0720782
Area_Lateral_Occipital_3_R	-0.0411603	0.0750794
VentroMedial_Visual_Area_2_R	-0.0369976	0.0702942
Area_31pd_R	0.0418802	0.0746844
Area_31a_R	-0.0406834	0.0794597
Ventral_Visual_Complex_R	-0.0224643	0.0782103
Area_25_R	-0.0357767	0.079528
Area_s32_R	0.0428102	0.0809718
Posterior_OFC_Complex_R	-0.0561887	0.0827331
Area_Posterior_Insular_1_R	-0.172306	0.173401
Insular_Granular_Complex_R	-0.0662422	0.0898079
Area_Frontal_Opercular_5_R	-0.04193	0.0775034
Area_posterior_10p_R	-0.0262859	0.0780483
Area_posterior_47r_R	0.0127637	0.0733287
Area_TG_Ventral_R	-0.0166003	0.0715288
Medial_Belt_Complex_R	0.00404104	0.0681615
Lateral_Belt_Complex_R	0.0218438	0.0813564
Auditory_4_Complex_R	-0.00639044	0.0667009
Area_STSv_anterior_R	0.0344868	0.0682751
Area_TE1_Middle_R	0.0140222	0.0706799
Para-Insular_Area_R	0.00161196	0.0698975
Area_anterior_32_prime_R	-0.00537468	0.0732146
Area_posterior_24_R	-0.0473283	0.0780228
Left-Cerebellum-Cortex	-0.00328374	0.0645346
Right-Cerebellum-Cortex	-0.0197517	0.0629334
Left-Thalamus	-0.0842993	0.0985602
Right-Thalamus	-0.0723981	0.0919106
Left-Caudate	-0.0220359	0.0756217
Right-Caudate	-0.0320044	0.0755365
Left-Putamen	-0.00986627	0.0669571
Right-Putamen	-0.0305955	0.072886
Left-Pallidum	-0.0392489	0.0761462
Right-Pallidum	-0.0614497	0.0854567
Brain-Stem	-0.0402764	0.068241
Left-Amygdala	-0.0182137	0.06505
Right-Amygdala	-0.0167518	0.0642885
Left-Accumbens-area	-0.0310131	0.0733051
Right-Accumbens-area	-0.0415744	0.0796277
Left-VentralDC	-0.0346074	0.0699256
Right-VentralDC	-0.0335368	0.0705779
Left-Hippocampus	-0.0292285	0.0719343
Right-Hippocampus	-0.0379634	0.070298
r_mammillary bodies	-0.0657528	0.086383
l_mammillary bodies	-0.0445883	0.0736712
r_subthalamic nucleus	-0.0330911	0.0729075
l_subthalamic nucleus	-0.0170278	0.0715072
r_substantia nigra	-0.0253622	0.0658741
l_substantia nigra	-0.0462263	0.0738227
r_red nucleus	-0.007614	0.0588869
l_red nucleus	-0.0438574	0.0680081
r_medial preoptic nucleus	-0.0561771	0.0810758
l_medial preoptic nucleus	-0.0271492	0.0689438
r_paraventricular nucleus	-0.0916087	0.105932
l_paraventricular nucleus	-0.0865267	0.103982
r_dorsal periventricular hypothalamic nucleus	-0.0414501	0.0782554
l_dorsal periventricular hypothalamic nucleus	-0.0321949	0.0739375
r_lateral hypothalamus	-0.0543681	0.0788183
l_lateral hypothalamus	-0.0390657	0.0709655
r_ventromedial hypothalamus	-0.0604019	0.0803474
l_ventromedial hypothalamus	-0.063833	0.0862522
r_arcuate hypothalamic nucleus	-0.0716996	0.0918951
l_arcuate hypothalamic nucleus	-0.104429	0.115479
r_periventricular hypothalamic nucleus	-0.07955	0.0943292
l_periventricular hypothalamic nucleus	-0.0870955	0.101661
r_bed nucleus of the stria terminalis	-0.0237295	0.0665058
l_bed nucleus of the stria terminalis	-0.00281674	0.0690685
r_nucleus basalis of Meynert	-0.0749605	0.0942054
l_nucleus basalis of Meynert	-0.0719768	0.0895019
r_dorsomedial hypothalamic nucleus	-0.0626406	0.0855723
l_dorsomedial hypothalamic nucleus	-0.0608388	0.0891903
r_zona incerta	-0.0559206	0.0808098
l_zona incerta	-0.0316248	0.0715431
r_inferior thalamic peduncle	-0.00749353	0.0622526
l_inferior thalamic peduncle	-0.0284898	0.0664767
r_supraoptic hypothalamic nucleus	-0.090868	0.10504
l_supraoptic hypothalamic nucleus	-0.0672232	0.0949225
r_suprachiasmatic hypothalamic nucleus	-0.0662052	0.0878735
l_suprachiasmatic hypothalamic nucleus	-0.0851611	0.100308
r_tuberomammillary hypothalamic nucleus	-0.0861873	0.0983655
l_tuberomammillary hypothalamic nucleus	-0.0745442	0.0942753
r_posterior hypotahalamic nucleus	-0.0492247	0.0764572
l_posterior hypotahalamic nucleus	-0.0451755	0.0786172
r_anterior hypothalamic area	-0.0405306	0.0720665
l_anterior hypothalamic area	-0.0373369	0.0726419
Left-Lateral-nucleus	-0.0272217	0.0667264
Left-Basal-nucleus	-0.0238917	0.0686128
Left-Accessory-Basal-nucleus	-0.0398483	0.0793245
Left-Anterior-amygdaloid-area-AAA	0.0261064	0.0756462
Left-Central-nucleus	0.00374367	0.0687078
Left-Medial-nucleus	-0.058416	0.091303
Left-Cortical-nucleus	-0.105553	0.119265
Left-Corticoamygdaloid-transitio	-0.0470086	0.0797086
Left-Paralaminar-nucleus	-0.0291038	0.0669492
Right-Lateral-nucleus	-0.0115738	0.0658749
Right-Basal-nucleus	-0.0102437	0.0651188
Right-Accessory-Basal-nucleus	-0.0382544	0.0749982
Right-Anterior-amygdaloid-area-AAA	0.0489937	0.0824526
Right-Central-nucleus	-0.0280755	0.0693997
Right-Medial-nucleus	-0.0835203	0.10017
Right-Cortical-nucleus	-0.0837922	0.101154
Right-Corticoamygdaloid-transitio	-0.0389873	0.0762959
Right-Paralaminar-nucleus	-0.0195693	0.066907
